# NKG2A and HLA-E define a novel alternative immune checkpoint axis in bladder cancer

**DOI:** 10.1101/2022.03.04.482960

**Authors:** Bérengère Salomé, John P. Sfakianos, Jorge Daza, Andrew Charap, Christian Hammer, Romain Banchereau, Adam M. Farkas, Daniel Geanon, Geoffrey Kelly, Ronaldo M. de Real, Brian Lee, Kristin G. Beaumont, Sanjana Shroff, Yuan Shuo A. Wang, Ying-chih Wang, Tin Htwe Thin, Monica Garcia-Barros, Everardo Hegewisch-Solloa, Emily M. Mace, Li Wang, Timothy O’Donnell, Diego Chowell, Ruben Fernandez-Rodriguez, Mihaela Skobe, Nicole Taylor, Seunghee Kim-Schulze, Robert P. Sebra, Doug Palmer, Eleanor Clancy-Thompson, Scott Hammond, Alice O. Kamphorst, Karl-Johan Malmberg, Emanuela Marcenaro, Pedro Romero, Rachel Brody, Mathias Viard, Yuko Yuki, Maureen Martin, Mary Carrington, Reza Mehrazin, Peter Wiklund, Ira Mellman, Sanjeev Mariathasan, Jun Zhu, Matthew D. Galsky, Nina Bhardwaj, Amir Horowitz

## Abstract

PD-1/PD-L1-blockade immunotherapies have limited efficacy in the treatment of muscle-invasive bladder cancer (MIBC) and metastatic urothelial carcinoma. Here, we show that *KLRC1* (NKG2A) expression associates with improved survival and responsiveness to PD-L1 blockade immunotherapy in *CD8A*^high^ bladder tumors. The loss of antigen presentation is a common mechanism for tumor escape in bladder cancer. NKG2A^+^ CD8 T cells are able to circumvent HLA-ABC loss through TCR-independent cytotoxicity, which is partly mediated by DNAM-1. In bladder tumors, NKG2A is acquired on a subset of PD-1^+^ CD8 T cells, alongside stronger tissue-residency memory features, TCR-independent cytotoxicity and evidence of recent proliferation. HLA-E is low but variably expressed on bladder tumors. When expressed, NKG2A^+^ CD8 T cell anti-tumor responses to HLA-ABC-deficient tumors are inhibited and partly restored upon NKG2A blockade. Overall, our study identifies an alternative path for CD8 T cell exhaustion, that is mediated by NKG2A upregulation and TCR-independent cytotoxicity.
