## Supplemental Table 4 for "NKG2A and HLA-E define a novel alternative immune checkpoint axis in bladder cancer"

### Sheet: Sheet1
Global exhaustion genes	Early exhaustion genes	Late exhaustion genes
CXCL13	VCAM1	PMAIP1
RGS1	PTPN22	ID2
SAMSN1	SIRPG	ZFP36L2
ENTPD1	BST2	TNFAIP3
HAVCR2	ITGA1	ZFP36L2
CD7	ZNF683	CXCR4
TNFRSF9	CTLA4	TSC22D3
TIGIT	TNFRSF1B	REL
CXCR6	SOX4	NR4A2
PRDM1	TOX2	RHOH
PDCD1		SOCS1
AKIRIN2		BIRC3
ICOS		VIM
CD27		ZC3H12A
FKBP1A		HSH2D
		DEDD2
		TNFSF4
		NMI
		ITGA2
		NEU1
		GBP5
		TP53INP1
		BACH1
		NR4A3
		ELF3
		BCL2
		IFIH1
		LAX1
		TRAF5
		S1PR4
		STAT5A
		TNFRSF25
		IL21R
		IRF2BP2
		CD84
		CD101
		TIFA
		SPON2
		ITGB3BP
		BCL2L1
		FAS
		IL2RA
		CD86
		XAF1
		TXK
		CLNK
		OAS2
		JARID2
		IL18RAP
		DAPP1
		FOXO3
		DTHD1
		CCRL2
		RUNX2
		NFIL3
		RSAD2
		PIK3AP1
		TFEB
		OAS3
		RELT
		IFIT2
		MALT1
		IFI30
		HERC5
		STAT1
		PPIF
		RFX1
		NFATC1
		IER5
		CASP10
		AIM2
		LGALS2
		NFAT5
		CCL23
		FAM89B
		PMEPA1
		NLRP1
		FOXP3
		HES4
		CDCA4
		AHR
		TGIF2
		TGFBI
		IRF2BPL
		TNFSF14
		TAB2
		BCL3
		TMIGD2
		NFKBIE
		DSTYK
		IL27RA
		HES1
		BTLA
		HIPK1
		NLRP3
		ZFHX3
		HIVEP3
		E2F3
		KLRC2
		TYROBP
		SMAD3
		ISG20L2
		CXCL8
		IL4R
		CCL18
		CASP8AP2
		TSHZ2
		CCR4
		FOXO1
		CTSH
		CXXC5
		MALT1
		CD81
		TOB2
		BCL10
		TCF19
		PIK3CG
		IL7
		CASP2
		IL10
		ZNF431
		TBK1
		ITGAV
		TLE3
		MEF2C
		ZFP91
