## Supplemental Table 5 for "NKG2A and HLA-E define a novel alternative immune checkpoint axis in bladder cancer"

### Sheet: THSP
	avg_log2FC	p_val_adj	category
KLRC1	0.496951	4.79e-147	other
MAGEF1	0.0553093	1.33e-20	other
GZMH	0.199943	2.16e-16	Cytotoxicity
KNOP1	0.0688103	8.09e-15	other
CCL5	0.389283	1.36e-14	Chemokine_Cytokine_GrowthFactor
HOPX	0.24556	2.07e-14	Stress_response
AC004832.6	0.0859083	4.29e-14	non_coding
TRGC2	0.191776	1.66e-12	other
KLRD1	0.0862313	2.25e-12	Inhibition
CTSW	0.149345	1.56e-11	Cytotoxicity
GPR68	0.0577866	1.72e-11	other
PRIM2	0.0509256	8.17e-10	other
DDX52	0.0891452	9.15e-10	other
FOXN2	0.061068	1.43e-09	other
FEN1	0.0606425	2.32e-09	Stress_response
GZMB	0.172475	2.4e-09	Cytotoxicity
PRF1	0.119365	2.68e-09	Cytotoxicity
NKG7	0.2507	3.2e-09	Cytotoxicity
AC025164.1	0.0878727	2.67e-08	non_coding
SPRY1	0.0655904	1.89e-07	other
EEF1A1	-0.123885	2.75e-07	metabolism
TRG-AS1	0.0663895	3.15e-07	non_coding
SAMD9	0.0911197	4.13e-07	other
TCERG1	0.0752679	4.33e-07	other
DNAJC21	0.0747542	3.22e-06	Stress_response
IL23A	0.0532066	7.53e-06	Chemokine_Cytokine_GrowthFactor
USP9X	0.0612008	1.46e-05	other
ZBTB7A	0.081767	1.68e-05	other
XCL2	0.071207	1.91e-05	Chemokine_Cytokine_GrowthFactor
CEP78	0.0547635	2.34e-05	other
CCL4	0.234673	3.12e-05	Chemokine_Cytokine_GrowthFactor
TPT1	-0.134656	3.74e-05	other
IFNG	-0.0539992	4.95e-05	Chemokine_Cytokine_GrowthFactor
RBM22	0.0702992	6.66e-05	other
LINC02446	0.055613	7.65e-05	non_coding
RPL7	-0.1293	9.78e-05	metabolism
CCL3	0.107688	9.98e-05	Chemokine_Cytokine_GrowthFactor
CMC1	0.0549785	0.000126042	metabolism
GZMA	0.150459	0.000160582	Cytotoxicity
RPS17	-0.181852	0.000197491	metabolism
PRR5	0.0784143	0.000238429	metabolism
PTPN22	0.110154	0.000819895	TGFb_pathway
HOTAIRM1	0.0544577	0.00147697	non_coding
LRIF1	0.0649874	0.00165786	other
IER5	0.0598687	0.00179516	Transcription_Factor
CREM	-0.399751	0.00202072	other
TPP2	0.0579691	0.00271763	other
GIMAP5	0.0502043	0.00274131	Activation
DUSP5	-0.0836529	0.00388353	Activation
GPR183	-0.460347	0.0114895	other
ARRDC3	0.0653308	0.0123967	other
IGLV2-11	-0.0654813	0.0146312	other
TRBC1	-0.317085	0.0242819	other
H2AFZ	-0.229871	0.0477807	other

### Sheet: THSP_LYTIC
	avg_log2FC	p_val_adj	category
KLRC1	0.642589	5.9e-202	other
GNLY	0.608331	1.97e-21	Cytotoxicity
HOPX	0.188211	7.95e-07	other
S100A4	0.17783	0.000621819	other
GZMB	0.132265	7.05e-09	Cytotoxicity
CAPG	0.122954	1.42e-06	other
MDM2	0.113503	3.57e-06	other
SPRY1	0.0942541	5.17e-07	other
KLRD1	0.0915443	4.42e-06	Inhibition
ZNF683	0.0898691	6.43e-06	Transcription_Factor
PRPF4B	0.0849361	0.00690696	other
NBL1	0.0770689	2.07e-08	other
LINC01871	0.075177	0.0419734	non_coding
FASLG	0.0739269	1.82e-10	Cytotoxicity
AL118516.1	0.0726792	0.000702695	non_coding
IQGAP2	0.0718957	0.00193811	other
RGS9	0.0673575	2.99e-08	other
LMO4	0.0647239	9.89e-06	other
CEBPD	0.0646038	0.000360034	Transcription_factor
SUZ12	0.0639636	0.00769274	other
KRT86	0.0619496	3.73e-10	other
USP9X	0.0602434	1.64e-07	other
H2AFY	0.0589477	2.68e-05	Anti_inflammatory
CCL18	0.0583888	0.000125799	Chemokine_Cytokine_GrowthFactor
ABHD5	0.0579951	0.0113548	metabolism
CENPX	0.0565678	0.0054611	other
KDM7A	0.0553932	1.85e-08	other
MRPL12	0.0551189	1.62e-06	other
KIR2DL4	0.0544985	1.66e-09	Inhibition
ZDHHC17	0.0541161	9.26e-06	metabolism
MSMO1	0.0521587	5.5e-05	metabolism
TRAV6	0.0517816	7.02e-12	other
ENTPD1	0.0517148	1.39e-06	Exhaustion
EMC9	0.0510418	2.29e-06	other
MCTP2	0.050382	2.87e-08	other
FGFBP2	-0.0556279	5.47e-05	Cytotoxicity
TRDC	-0.0775628	9.16e-05	other
GZMK	-0.415546	1.15e-05	Cytotoxicity
DUSP2	-0.494889	0.00337119	other

### Sheet: TEARLY
	avg_log2FC	p_val_adj	category
KLRC1	0.466502	9.41e-223	other
KRT86	0.0891828	7.87e-18	other
HOPX	0.170645	2.27e-12	Stress_response
ENTPD1	0.0944539	9.83e-12	Exhaustion
GZMB	0.232563	2.89e-11	Cytotoxicity
CTSW	0.138116	9.52e-10	Cytotoxicity
GNLY	0.18548	1.51e-09	Cytotoxicity
PRF1	0.133732	2.14e-07	Cytotoxicity
HAVCR2	0.0720269	3.44e-05	Exhaustion
ID2	0.0850204	0.000133398	Transcription_Factor
TRGC2	0.0961318	0.000202673	other
CAPG	0.099349	0.000264081	other
LINC01871	0.0874143	0.00151578	non_coding
CCL5	0.0791556	0.00152024	Chemokine_Cytokine_GrowthFactor
TCTN3	0.0552666	0.00210092	other
CLIC3	0.0617398	0.00574836	other
RGS2	0.12704	0.0168596	other

### Sheet: TLATE
	avg_log2FC	p_val_adj	category
KLRC1	1.46893	2.92e-49	Exhaustion
HOPX	0.316463	0.0435042	Stress_response
KRT86	0.267385	0.00226131	other
NT5C3A	0.247804	0.024562	other
DNMT1	0.242319	0.000111709	other
CSF1	0.226281	3.27e-07	Chemokine_Cytokine_GrowthFactor
LIMA1	0.21976	0.00211292	other
PHTF2	0.206576	0.00270799	other
ZFYVE16	0.20325	0.0352698	TGFb_pathway
PARP1	0.20265	0.00315983	other
AKAP5	0.195109	0.000154047	other
ECI2	0.191873	0.0218373	metabolism
HSH2D	0.191388	1.58e-05	Activation
NMB	0.186717	0.00717747	other
MS4A6A	0.179881	0.00849921	other
PI4K2B	0.175303	9.95e-05	other
LAIR2	0.169298	1.69e-05	other
SMG6	0.168411	0.000575503	non_coding
PHTF1	0.165047	0.00113271	other
ITGA2	0.160116	0.0200711	Cell_trafficking
BTLA	0.153901	0.000131831	Exhaustion
PPP2R5A	0.151027	0.0110583	other
COQ10A	0.149459	0.00244875	metabolism
DDX11	0.149033	1.25e-06	other
KLHL20	0.144803	3.62e-06	IFN_pathway
IFIT1	0.144559	2.24e-05	other
KIF5C	0.142498	0.0012429	other
NBL1	0.140637	0.0161277	other
C4orf33	0.139694	0.0452328	other
EIF2AK3	0.13713	1.26e-05	other
CCNE2	0.136111	0.0209972	other
LMO4	0.13465	0.000291048	other
AL451165.2	0.131545	0.000203138	non_coding
OAS1	0.131534	0.00485638	IFN_pathway
CCDC191	0.13113	9.14e-05	other
RGS3	0.130794	0.0138287	other
PTPN11	0.130714	0.00323488	Activation
ARHGEF9	0.129388	4.2e-05	other
GRK2	0.129379	0.00181504	other
RNASEH2A	0.128292	0.000455027	other
NCOA7	0.120803	0.000504122	other
DRAXIN	0.119401	0.00332468	other
SAE1	0.118404	0.000258726	other
NOTUM	0.11808	3.81e-07	other
MTHFD1	0.117344	0.000190724	other
TRBV9	0.113542	4.91e-06	other
MASTL	0.113243	0.00192783	other
OGDH	0.110931	0.00250156	metabolism
HPGD	0.110888	0.0023714	other
TRAV4	0.108231	0.000277805	other
DMTF1	0.105338	0.00861376	other
TEX30	0.105153	0.0116476	other
SRF	0.100061	0.00287343	Activation
SRGAP2	0.0962409	9.4e-05	other
LEF1	0.093429	0.0176165	Transcription_Factor
NUP85	0.0924709	0.00786322	other
TMEM70	0.0910163	0.019654	metabolism
IQCK	0.090036	3.29e-05	other
KIR2DL4	0.0896649	8.54e-06	Inhibitory
C2orf69	0.0889256	0.000392936	other
NXT2	0.0883904	0.0254081	other
TXK	0.0875364	0.00757382	Activation
DEAF1	0.0856807	0.00251493	Transcription_Factor
NCAPH2	0.0827044	0.0337784	other
SCX	0.082424	0.000610403	other
TMA16	0.0808764	0.0196993	other
CCL23	0.0808343	0.000643258	Chemokine
GOLGA8A	0.0789261	0.00377777	other
CHIA	0.0755806	0.000589783	other
MIR9-3HG	0.0746752	0.0141387	other
CMTR2	0.0746682	0.00616906	other
E2F1	0.0742665	0.00170699	Transcription_Factor
PARPBP	0.073691	4.61e-05	other
FAM25A	0.071887	0.000832159	other
AC023055.1	0.071887	0.000832159	non_coding
PLPP1	0.0718008	0.00626454	metabolism
SMOX	0.0715335	0.000374237	other
C18orf21	0.0706229	0.0151503	other
ADGRG1	0.0705301	0.000271147	Cell_trafficking
COLGALT2	0.069928	0.0115596	other
REG4	0.0694196	0.000435046	other
ST7	0.0691154	0.000190714	other
ARL13B	0.067437	0.0322652	other
SMYD4	0.0669447	0.00387605	other
FBXO10	0.0660525	0.0108861	Inhibition
GZF1	0.0657627	0.0374329	other
CPA5	0.0639751	0.0496161	other
LCORL	0.0632245	0.0395261	other
C4orf46	0.0627232	0.00996357	other
MYBL2	0.0627142	0.0176617	Transcription_Factor
KIF11	0.0620875	0.0221076	other
P2RY1	0.0607306	0.018679	other
IGFBP4	0.0598188	0.00223386	other
SLC35E1	0.0594775	0.0286097	other
MTERF2	0.0567678	0.01066	mitochondrial
KLHDC7B	0.0563648	0.0244661	other
PBK	0.0562925	0.00591834	other
URB1-AS1	0.0550221	0.00805433	non_coding
STIMATE	0.0547768	0.0392838	other
MGAT4B	0.0547493	0.0128569	metabolism
RECQL	0.0541792	0.000763007	other
SPINK2	0.0541104	0.00248296	other
AC002310.1	0.0539491	0.0112982	non_coding
IFIH1	0.0532092	0.00294333	IFN_pathway
SOBP	0.0517477	0.0384811	other
GFOD1	0.0515337	0.00239978	metabolism
PELI1	0.0503471	0.0137253	other
SMCR5	0.0501872	0.032848	non_coding
LINC01480	-0.0762883	0.00514999	non_coding
PACRGL	-0.0853011	0.0323447	other
KRT81	-0.125353	0.0272207	other
